# “Non-viral CRISPR/Cas9 Mutagenesis for Streamlined Generation of Mouse Lung Cancer Models.”

**DOI:** 10.1101/2023.12.21.572771

**Authors:** Irene Lara-Saez, Angeles Mencia, Enrique Recuero, Yinghao Li, Marta García, Marta Oteo, Marta I Gallego, Ana Belen Enguita, Diana de Prado-Verdún, A Sigen, Wenxin Wang, Ramón García-Escudero, Rodolfo Murillas, Mirentxu Santos

## Abstract

Functional analysis in mouse models is necessary to establish the involvement of a set of genetic variations in tumor development. Many lung cancer models have been developed using genetic techniques to create gain- or loss-of-function alleles in genes involved in tumorigenesis; however, because of their labor- and time-intensive nature, these models are not suitable for quick and flexible hypothesis testing. Here we introduce a lung mutagenesis platform that utilizes CRISPR/Cas9 RNPs delivered via cationic polymers. This approach allows for the simultaneous inactivation of multiple genes. We validate the effectiveness of this system by targeting a group of tumor suppressor genes, specifically *Rb1*, *Rbl1*, *Pten*, and *Trp53*, which were chosen for their potential to cause lung tumors, namely Small Cell Lung Carcinoma (SCLC). This polymer-based delivery platform enables the modeling of lung tumorigenesis independently of the genetic background, thus simplifying and expediting the process without the need for modifying the mouse germline or creating custom viral vectors.

**Significance:** The development of models to rapidly introduce gene mutations into lung tissue to study their impact on tumor growth is critical for advancing the functional genomics of lung cancer. While previous methods using viral vectors and genetic manipulation in mice have been time-consuming and expensive, here we describe a new technique using cationic polymers as non-viral carriers for CRISPR/Cas9 delivery to induce cancer driving mutations that streamlines this process. This approach mimics natural mutations in lung cancer and accelerates the generation of accurate tumor models. Our study demonstrates the effectiveness of this method in generating small cell lung cancer (SCLC) by modifying four tumor suppressor genes in different mouse genetic backgrounds. This innovative strategy holds promise for faster and more cost-effective cancer modeling.

**Graphical Abstrac:** Small Cell Lung Cancer (SCLC) tumors are rapidly generated in any mouse genetic background by using cationic polymers to simultaneously deliver Cas9 and gRNAs targeting the *Rb1*, *Rbl1*, *Pten* and *Trp53* tumor-suppressor genes to the adult airway respiratory system *in vivo*. Addition of the frt guide in the RC::FLTG mice provides a tdTomato gene editing reporter. This study shows the feasibility of rapidly generating lung cancer mouse models via somatic genome engineering through delivery of all CRISPR components in the form of nanoparticles.
