## Supplemental Dataset S1 for "“Non-viral CRISPR/Cas9 Mutagenesis for Streamlined Generation of Mouse Lung Cancer Models.”"

### Sheet: Hoja1
moSCLC signature (K5-QKO )	Class IV signature of human SCLC
0610010F05Rik	ANKRD32
1190002F15Rik	ATCAY
1500009L16Rik	BEX1
1500010J02Rik	C11orf41
1500012F01Rik	C16orf92
1700013G23Rik	CADPS
1700086L19Rik	CAMK2N2
1700102H20Rik	CECR6
2410002F23Rik	CELF4
2410022L05Rik	CNTLN
2610020C07Rik	DCX
2610020H08Rik	DGKB
2610318N02Rik	ELAVL3
2610524H06Rik	EPM2A
2700029M09Rik	EXTL3
2700094K13Rik	FAM105A
2700099C18Rik	GDAP1L1
2810417H13Rik	GNAO1
2810442I21Rik	GPRIN1
2900092E17Rik	GRM2
3000002C10Rik	GRM8
3200002M19Rik	HCN4
4632404H12Rik	ICA1L
4632434I11Rik	INA
4732471D19Rik	KCNC1
4921506M07Rik	LHX2
4922501C03Rik	LOC100130148
4930422G04Rik	LOC283856
4930452B06Rik	MAGED4B
4930522L14Rik	MAPK8IP1
4930547N16Rik	MGAT5B
4930579G24Rik	NPAS4
4932415G12Rik	NPPA
4933431E20Rik	PCSK2
5330434G04Rik	PHF21B
5430416N02Rik	PSIP1
5730419I09Rik	RGAG4
5730590G19Rik	RXFP3
5830417I10Rik	SDK2
6230409E13Rik	SEZ6L
6330407J23Rik	SH3GL2
6330503K22Rik	SLC6A17
6720463M24Rik	SLC6A20
9230110C19Rik	SLC7A14
9230114K14Rik	SMAD9
9330159F19Rik	SNAP25
9330182L06Rik	SNCAIP
9530077C05Rik	SOX1
9630013D21Rik	ST8SIA5
A030009H04Rik	STK32A
A230057D06Rik	SYN1
A330076H08Rik	SYP
Aatk	TAGLN3
Abat	TMEM151B
Abhd6	TUBA1A
Abhd8	UNC5A
Abi2	UNC80
Acsl6	XKR7
Actl6b	ZDHHC22
Actr3b	ZMAT4
Acvr1
Adam22
Add2
Agbl4
Agpat5
Agtpbp1
Ahcy
Ahcyl1
Ahi1
Akap17b
Aldh18a1
Aldh1l2
Aldh5a1
Aldoc
Alms1
Alyref
Ammecr1
Ankra2
Ankrd13b
Ankrd28
Ankrd32
Ankrd34b
Anln
Ano8
Anp32e
Ap3b2
Aplp1
Apoo
Aqp4
Arc
Arhgap11a
Arhgap19
Arhgap20
Arhgap32
Arhgap33
Arl6
Arl6ip6
Arnt2
Arpc5l
Ascl1
Asf1b
Asphd1
Aspm
Atad2
Atad5
Atcay
Atm
Atp2b2
Atp6v0e2
Atp8a2
Atpif1
Aurka
Aurkb
Auts2
B230217C12Rik
B230369F24Rik
B3galnt1
B3gat1
B4galnt4
B4galt6
B930041F14Rik
B930095G15Rik
Bai1
Bai2
BC018242
BC048355
BC055324
BC068157
Bcl7a
Bdh1
Bex1
Bex2
Bhlhb9
Bhlhe41
Bicd1
Birc5
Blcap
Blm
Bok
Brca1
Brca2
Brip1
Brsk1
Brsk2
Bsn
Bub1
Bub1b
Bzw2
C2cd4b
C330006A16Rik
C330027C09Rik
C530028O21Rik
C630004H02Rik
C77370
Cabp1
Cacna1a
Cacna1b
Cacna2d1
Cacna2d2
Cacna2d3
Cacnb3
Cacnb4
Cacng4
Cadm4
Cadps
Camk1d
Camk2b
Camk2n2
Camsap1
Cand1
Cand2
Casc5
Caskin1
Casp3
Casp8ap2
Cbx3
Cbx3
Cbx5
Ccdc112
Ccdc136
Ccdc138
Ccdc159
Ccdc18
Ccdc21
Ccdc34
Ccdc64
Ccdc67
Ccdc88a
Ccdc99
Ccna2
Ccnb1
Ccnb2
Ccne1
Ccne2
Ccnf
Cd24a
Cd276
Cdc20
Cdc25a
Cdc25b
Cdc25c
Cdc45
Cdc6
Cdc7
Cdca2
Cdca3
Cdca5
Cdca7
Cdca8
Cdh2
Cdh2
Cdh22
Cdh4
Cdhr1
Cdk1
Cdk2
Cdk4
Cdk5r1
Cdk5rap2
Cdkn1a
Cdkn2a
Cdkn2c
Cdkn2d
Cdkn3
Cdt1
Celf3
Celf4
Celf6
Celsr2
Celsr3
Cenpa
Cenpc1
Cenpe
Cenpf
Cenph
Cenpi
Cenpk
Cenpl
Cenpm
Cenpn
Cenpp
Cenpq
Cenpv
Cep290
Cep55
Cep78
Cep97
Cer1
Chaf1a
Chaf1b
Chd5
Chd7
Chek1
Chek2
Chga
Chgb
Chic1
Chn2
Chrnb2
Chrnd
Cisd3
Cit
Ckap2
Ckap2l
Ckap5
Cks2
Cks2
Cks2
Cks2
Clcn2
Clec2l
Clip3
Clmn
Clspn
Clstn3
Cmpk2
Cnpy1
Cntln
Cntnap1
Cntrob
Coro2a
Cox5a
Cplx2
Cpne5
Cpt1c
Crmp1
Crtac1
Cspg5
Csrnp2
Cstf2
Cstf3
Ctdspl2
Ctnnbip1
Ctnnd2
Ctps
Ctxn1
Cxxc4
Cycs
D10Bwg1379e
D17H6S56E-5
D2Ertd750e
D330045A20Rik
D3Bwg0562e
D430020J02Rik
D430041D05Rik
D930048G16Rik
Dbf4
Dcbld2
Dck
Dclk2
Dcx
Ddc
Ddit4
Ddx11
Ddx25
Ddx43
Dek
Depdc1a
Depdc1b
Dgcr8
Dhfr
Dhrs13
Dhx9
Dis3
Disp2
Dlg4
Dlgap3
Dlgap5
Dll3
Dna2
Dnajc6
Dnajc9
Dner
Dnmt1
Dock3
Donson
Dot1l
Dpysl5
Drd2
Dsc2
Dscc1
Dstyk
Dtl
Dtymk
Dut
Dync2h1
Dynlt1b
Dynlt1f
Dynlt1f
E130306D19Rik
E130309F12Rik
E2f1
E2f2
E2f3
E2f7
E2f8
Ece2
Ect2
Eef1a2
Efcab7
Efha2
Efs
Ehbp1
Eid2
Eif1b
Eif2s3x
Elavl3
Elavl4
Elmod2
Elovl2
Elovl4
Eml5
Eno2
Enox1
Ephb2
Ephx4
Ercc6l
Erh
Eri1
Eri2
Esco2
Espl1
Exo1
Exog
Exosc2
Extl2
Ezh2
F630043A04Rik
Faf1
Fam120c
Fam123a
Fam123c
Fam135a
Fam155a
Fam189b
Fam190a
Fam19a4
Fam33a
Fam40b
Fam54a
Fam57b
Fam83d
Fam92a
Fanca
Fancd2
Fanci
Fancm
Far2
Fbxl16
Fbxo16
Fbxo2
Fbxo44
Fbxo45
Fbxo47
Fbxo48
Fbxo5
Fcho1
Fen1
Fgf12
Fgf14
Fhl2
Fignl1
Fkbp3
Flrt1
Flywch2
Fmn2
Fmr1
Foxa1
Foxk2
Foxm1
Foxred2
Frat1
Frmd5
Frmpd4
Fsd1
Fsd1l
Fxyd6
Fzd3
G2e3
Galnt9
Gapdh
Gas2l3
Gck
Gdap1
Gdap1l1
Gdpd1
Gemin6
Gemin6
Gen1
Ggt7
Gins1
Gins2
Glmn
Glrb
Gm10021
Gm10409
Gm10409
Gm10409
Gm11110
Gm13034
Gm14634
Gm15453
Gm19359
Gm19389
Gm19445
Gm19998
Gm20382
Gm2897
Gm2897
Gm3002
Gm3020
Gm3173
Gm3257
Gm3414
Gm3500
Gm3500
Gm3500
Gm3591
Gm3696
Gm3696
Gm3696
Gm3696
Gm3696
Gm4983
Gm5458
Gm5567
Gm5577
Gm5796
Gm5796
Gm6340
Gm6625
Gm9855
Gmnn
Gmps
Gnao1
Gnaz
Gnl3l
Gp1bb
Gpld1
Gpr139
Gpr162
Gpr173
Gpr19
Gpr37l1
Gpr64
Gpr75
Gpr98
Gprin1
Greb1l
Grik5
Gsg2
Gspt2
Gstm5
Gtf2a2
Gtf2ird1
Gtse1
H1f0
H1fx
H2afx
H2afy
H2afy2
Hap1
Hat1
Haus5
Haus6
Hcn1
Hdac3
Hdac6
Hdac9
Hells
Helq
Herc3
Hes6
Hint1
Hirip3
Hist1h1b
Hist1h2ab
Hist1h2af
Hist1h2ag
Hist1h2an
Hist1h2ao
Hist1h2ao
Hist1h2bb
Hist1h2be
Hist1h2bk
Hist1h2bl
Hist1h2bn
Hist1h2br
Hist1h2br
Hist1h4k
Hist1h4m
Hist2h2ab
Hist2h2ac
Hist2h2bb
Hist2h3b
Hist4h4
Hjurp
Hmgb2
Hmgcll1
Hmgn2
Hmgn2
Hmgn2
Hmgn3
Hmmr
Hn1
Hnrnpa3
Hnrnpd
Homer2
Hook1
Hsf2
Hyls1
Id4
Idh3a
Ift27
Ift57
Ift80
Igfbp5
Igsf9
Ilf2
Ilf3
Ina
Incenp
Ints2
Ints7
Ipo5
Ipo9
Iqgap3
Irak1bp1
Itgb1bp2
Itgb3bp
Jakmip2
Jazf1
Jph1
Kcnab3
Kcnb2
Kcnh7
Kcnh8
Kcnip3
Kcnj6
Kcnq2
Kctd13
Kdm1a
Kif11
Kif14
Kif15
Kif18a
Kif18b
Kif1a
Kif20a
Kif20b
Kif22
Kif23
Kif24
Kif2c
Kif4
Kif5a
Kif5c
Kifc1
Klc1
Klhdc10
Klhdc2
Kntc1
Kpna2
Ksr2
Lancl2
Larp7
Lcorl
Lhfpl4
Lhfpl5
Lhx2
Lig1
Lin9
Lmnb1
Lmnb2
Lmo1
Lmtk3
Lnx1
LOC100862604
Lphn1
Lrdd
Lrp11
Lrrc16b
Lrrc24
Lrrc40
Lrrc49
Lrrc9
Macrod2
Mad2l1
Mad2l2
Maged1
Magi2
Maneal
Map3k12
Mapk4
Mapk8ip1
Mapk8ip2
Mark1
Mast2
Mastl
Mbd4
Mboat1
Mboat2
Mcm10
Mcm2
Mcm3
Mcm4
Mcm5
Mcm6
Mcm7
Mcm8
Mdga2
Me2
Meaf6
Med14
Megf9
Melk
Mgat4a
Miat
Mif
Mir344
Mir344-2
Mir344c
Mir344e
Mir680-1
Mir684-1
Mir690
Mis18bp1
Mki67
Mlf1ip
Mmp24
Mms22l
Mns1
Morf4l2
Morn4
Mphosph9
Mpp2
Mpp3
Mpp6
Mreg
Msh2
Msh3
Msh6
Mt1
Mt2
Mtap1a
Mtap1b
Mtap2
Mtap7d2
Mtap9
Mtbp
Mtf2
Mthfd1l
Mthfd2
Mtmr7
Myb
Mybl1
Mybl2
Myef2
Myg1
Myo19
Myo5a
Myt1
Naa40
Nalcn
Nanos1
Nanp
Nanp
Nasp
Nat14
Nbea
Ncam1
Ncapd2
Ncapd3
Ncapg
Ncapg2
Ncaph
Ncbp1
Ncs1
Ndc80
Necab1
Nefh
Neil3
Nek2
Nespas
Neto1
Neto2
Neurl1b
Nfasc
Ngfrap1
Nipsnap1
Nme1
Nmral1
Nnat
Nol4
Nono
Nop56
Nop58
Nov
Npas4
Npat
Npcd
Nphp1
Nphp4
Nrcam
Nrm
Nrsn1
Nrxn1
Nrxn2
Nsl1
Nt5c2
Nt5c3l
Nucks1
Nudt5
Nuf2
Nup155
Nup188
Nup205
Nup93
Nusap1
Oas1g
Odf2l
Odz4
Ogdhl
Oip5
Orc2
Orc6
Oxct1
Pacsin1
Pafah1b3
Panx1
Parp1
Parp6
Pask
Paxip1
Pbk
Pcbd1
Pcbp4
Pcdhb16
Pcdhb17
Pcdhb18
Pcdhb19
Pcdhb20
Pcdhb21
Pcdhb22
Pcgf6
Pcm1
Pcna
Pcsk1
Pcsk6
Pcyt1b
Pde1a
Pde1c
Pde3b
Pdik1l
Pdxp
Pdzd4
Pex5l
Pfn2
Pgap1
Pgbd5
Pgk1
Pgp
Phc1
Phf19
Phf6
Phyhipl
Pif1
Pik3r3
Pkm
Pkmyt1
Plk1
Plk4
Plk5
Plxna2
Plxna3
Pmf1
Pmm1
Pnmal1
Pola1
Pola2
Pold1
Pold2
Pold3
Pole
Pole2
Polq
Polr3h
Pop1
Ppa1
Ppat
Ppfia3
Ppil1
Ppip5k2
Ppm1e
Ppme1
Ppp2r2c
Prc1
Prdx2
Prim1
Prim2
Prkcb
Prmt1
Prmt3
Prox1
Prr11
Prrt2
Prrt3
Psat1
Psd
Psip1
Ptn
Ptpdc1
Ptpla
Ptprn
Ptprn2
Ptprt
Ptpru
Ptprz1
Pttg1
Purg
Rab39b
Rabggtb
Racgap1
Rad18
Rad51
Rad51ap1
Rad51c
Rad54b
Rad54l
Ralgps1
Ran
Ranbp1
Ranbp17
Rangap1
Rapgef4
Rbbp4
Rbbp7
Rbbp8
Rbfox2
Rbl1
Rbm15
Rbm15b
Rbm24
Rbmx2
Rcc2
Rcor2
Reep2
Rev1
Rev3l
Rfc1
Rfc2
Rfc3
Rfc4
Rfc5
Rfwd3
Rfx3
Rgs16
Rgs17
Rgs7
Rgs9
Rhoq
Ric3
Rif1
Rimkla
Rims2
Rims3
Rnaseh2b
Rnf112
Rnf126
Rnf128
Rnf157
Rnf165
Rnf168
Rnps1
Rnu1b1
Rnu1b1
Rnu1b1
Rnu1b1
Rnu1b1
Rnu1b1
Rnu1b1
Rnu1b1
Rnu1b1
Ror2
Rpa1
Rpa2
Rpa3
Rps6kl1
Rqcd1
Rragb
Rrm1
Rrm2
Rsbn1
Rtel1
Rtn2
Rufy3
Rundc3a
Rundc3b
Sae1
Samd14
Sarm1
Sass6
Sbk1
Scai
Scamp5
Scarna10
Scarna17
Sccpdh
Scg3
Scg5
Sclt1
Scn3a
Scn8a
Scrn1
Sdccag3
Sdk1
Sec61a2
Sel1l3
Senp1
Sephs1
Sept3
Serinc2
Serpine2
Serpini1
Sertad4
Sesn3
Sez6
Sez6l2
Sfmbt1
Sfxn1
Sgol1
Sgol2
Sh3gl2
Shcbp1
Shd
Shisa4
Shmt2
Six1
Six4
Ska1
Skp2
Slain1
Slbp
Slc12a5
Slc22a17
Slc25a4
Slc35d3
Slc36a4
Slc38a1
Slc38a2
Slc45a1
Slc4a8
Slc6a17
Slc6a5
Slc7a1
Slc7a14
Slc7a3
Slc7a5
Slc8a1
Slc8a2
Slc9a5
Slc9a7
Slco4a1
Slfn9
Slmo2
Smarca1
Smarca4
Smarcc1
Smc2
Smc4
Smc5
Smpd3
Smyd2
Smyd4
Snap25
Snap91
Sncb
Snhg4
Snrpd1
Sobp
Socs7
Sorbs2
Sox1
Sox12
Sox2
Spag5
Spast
Spats2
Spc24
Spc25
Spnb1
Spred3
Sqle
Srd5a1
Srrm3
Srsf1
Ssrp1
Sstr2
St18
St8sia5
Stau2
Stil
Stmn1
Stmn3
Strbp
Stx1a
Stx1b
Stxbp1
Stxbp5l
Sumo2
Sumo2
Sumo2
Sumo3
Supt16h
Susd4
Suv39h1
Suz12
Sv2a
Syce2
Syn1
Syn2
Syngr3
Synpr
Syp
Syt1
Syt11
Syt13
Syt14
Syt2
Syt7
Syt9
Sytl5
Tacc3
Tanc2
Tbc1d24
Tbx1
Tceb1
Tcerg1l
Tcf19
Tcp11l1
Tdp2
Tdrkh
Tex9
Tfdp1
Tfrc
Th
Th1l
Thbs4
Thoc7
Tia1
Tigd3
Timeless
Timm50
Tipin
Tk1
Tmem130
Tmem132a
Tmem145
Tmem150c
Tmem163
Tmem171
Tmem181a
Tmem181c-ps
Tmem199
Tmem20
Tmem25
Tmem48
Tmem57
Tmem63c
Tmpo
Tmtc4
Tmx1
Tmx4
Tnfaip8l1
Tnk2
Tob1
Tonsl
Top2a
Topbp1
Tox
Tpi1
Tpx2
Traf4
Trim28
Trim37
Trim59
Trip13
Trit1
Trmt6
Troap
Trp53bp1
Trp53i11
Trp73
Trpc2
Tsn
Tspan3
Tspyl4
Ttbk1
Ttc3
Ttc39c
Ttc8
Ttk
Tuba1c
Tubb4a
Tubb5
Tube1
Tubg1
Tubg2
Tubgcp2
Tubgcp3
Tyms
Uba2
Ube2c
Ube2s
Ubr7
Uchl1
Uchl5
Uhrf1
Ulbp1
Umps
Unc13a
Unc79
Unc80
Ung
Usp1
Usp37
Usp49
Usp51
Vash2
Vipr1
Vps29
Vwa5b2
Wdhd1
Wdr35
Wdr6
Wdr62
Wdr76
Wdr90
Whsc1
Wnk2
Wnk3-ps
Xrcc3
Xrcc6
Yars
Zbed3
Zbtb41
Zcchc18
Zcwpw1
Zdhhc15
Zdhhc2
Zfand4
Zfhx2
Zfhx2
Zfp114
Zfp239
Zfp367
Zfp382
Zfp41
Zfp599
Zfp60
Zfp667
Zfp9
Zfp932
Zfp946
Zfp948
Zik1
Zkscan2
Zmym3
Znf512b
Zranb3
Zswim5
Zwilch
